# Characterising recent antimalarial resistance in West Africa: Insights from amplicon sequencing of 17,384 *Plasmodium falciparum* infection samples

**DOI:** 10.64898/2026.02.21.705767

**Authors:** Joyce M. Ngoi, Eniyou C. Oriero, Eyyub S. Unlu, Kukua Thompson, Dzidzor Ayeke, Mona-Liza E. Sakyi, Collins M. Morang’a, Brandon Amambua-Ngwa, Martha Anita Demba, Benjamin Kobna Njie, Fatoumatta Cham, Balla Gibba, Ignatus N. Dorvi, Enock K. Amoako, Charles Mensah, Albert Yao Kudakpo, Oumou Maiga-Ascofare, Abdoulaye Sadio, Thomas Pemberton, Andrew Mains, Mozam Ali, Julia Jeans, Ísla O’Connor, Eleanor Drury, Katherine Figueroa, Matthew Forbes, Antonio Marinho da Silva Neto, Simon Suddaby, Thomas Maddison, Katherine Rowlands, Jordi Landier, Antoine Claessens, Bahdja Boudoua, Issaka Sagara, El-Hadj Ba, Eugene Lama, Tobias O. Apinjoh, Vincent N. Ntui-Njock, Ambroise Ahouidi, Cyrille Diedhiou, Ndeye Khady Sow, Mattu T. Kroma, David J. Conway, Umberto D’Alessandro, Souleymane Mboup, Sónia Gonçalves, Jacob Almagro-Garcia, Kevin Howe, Richard D. Pearson, Cristina V. Ariani, Shavanthi Rajatileka, Victoria J. Simpson, Dominic P. Kwiatkowski, Gordon A. Awandare, Alfred Amambua-Ngwa, Lucas N. Amenga-Etego

**Author notes:** Joint corresponding authors: Alfred Amambua-Ngwa, Lucas N. Amenga-Etego. These authors contributed equally to this work (Joyce M. Ngoi, Eniyou C. Oriero, Eyyub S. Unlu).

## Abstract

*Plasmodium falciparum* (*P. falciparum*) infection remains a significant public health threat in West Africa, where chemoprevention and first-line therapies are key interventions against malaria. However, the development and spread of resistance to commonly used antimalarials poses a growing threat to the efficacy of these strategies. This study characterises the recent landscape of antimalarial resistance in West Africa by analysing targeted amplicon sequences from 17,384 *P. falciparum* infection samples. Across countries, the prevalence of the pyrimethamine resistance–associated *dhfr* triple mutant allele (51I/59R/108N) exceeded 80%, while its combination with the sulphadoxine resistance–associated *dhps* 437G exceeded 60% of infections. Unlike the parasite genotypes in East Africa, the prevalence of the *dhps* 540E mutant was low (1.5%), whereas *dhps* 436A was common (43.8%). The chloroquine resistance marker *crt* 76T showed greatest geographic heterogeneity, ranging from low prevalence in Ghana (1.3%) to very common in The Gambia (64.9%). Non-synonymous mutants of *kelch13* were uncommon, most with unknown relevance to artemisinin resistance and observed for the first time in Africa. However, mutants that are artemisinin resistance-associated elsewhere were detected in three infection samples from Ghana (574L, 561H, 469Y), and one in Cameroon (538V). This large-scale genomic surveillance of *P. falciparum* infections highlights the need for ongoing monitoring of drug resistance and for data integration throughout the region.
