## Supplementary File 2 for "Characterising recent antimalarial resistance in West Africa: Insights from amplicon sequencing of 17,384 *Plasmodium falciparum* infection samples"

### Sheet: P. falciparum barcode SNP list
Num	Chr	Pos	Ref	Nonref	GeneId	GeneDescription	MutType	MutName	Strand		LEGEND
1	Pf3D7_02_v3	376222	A	G	PF3D7_0209000	6-cysteine protein (P230)	N	K1929E	+		Num	Position of each SNP in the 101 SNP concatenated barcode.
2	Pf3D7_02_v3	470013	G	A	PF3D7_0211700	protein kinase, putative (TKL1)	N	G75E	+		Chr	Chromosome of SNP in the Pf3D7 reference genome
3	Pf3D7_03_v3	656861	T	G	PF3D7_0316200	conserved Plasmodium protein, unknown function	S	129V	-		Pos	Position of the SNP on the chromosome in the Pf3D7 reference genome
4	Pf3D7_04_v3	110442	C	T	PF3D7_0401900	acyl-CoA synthetase (ACS6)	N	G285E	-		Ref	Pf3D7 reference allele
5	Pf3D7_04_v3	881571	A	G	PF3D7_0419900	phosphatidylinositol 4-kinase, putative	S	1081R	+		Nonref	Pf3D7 non-reference (alternate) allele
6	Pf3D7_05_v3	350933	G	A	PF3D7_0508500	guanidine nucleotide exchange factor (RCC1)	S	1369N	-		GeneId	Gene Identification from Pf3D7 reference genome
7	Pf3D7_05_v3	369740	T	C	PF3D7_0508900	conserved Plasmodium protein, unknown function	S	907L	+		GeneDescription	Annotated gene description in Pf3D7 genome
8	Pf3D7_06_v3	900278	G	A	PF3D7_0622100	conserved Plasmodium protein, unknown function	N	P696S	-		MutType	Classification of the mutation given a nonref allele; N = nonsynonymous, S = synonymous
9	Pf3D7_07_v3	1044052	T	C	PF3D7_0724700	conserved Plasmodium protein, unknown function	S	686K	-		MutName	Mutation associated with the nonref allele; for N mutations the format is the reference amino-acid, amino-acid position, and the mutant amino-acid; for S mutations the format is the amino-acid followed by the reference mutation as there is not change for synonymous polymorphisms
10	Pf3D7_08_v3	1314831	G	A	PF3D7_0830800	surface-associated interspersed gene 8.2 (SURFIN8.2) (SURF8.2)	S	1342K	+		Strand	Genomic strand of the gene in the Pf3D7 reference genome
11	Pf3D7_08_v3	413067	A	G	PF3D7_0808100	conserved Plasmodium protein, unknown function	S	1044V	+
12	Pf3D7_09_v3	900277	A	G	PF3D7_0922100	ubiquitin-like protein, putative	S	1534E	+
13	Pf3D7_11_v3	1018899	T	C	PF3D7_1126100	ThiF family protein, putative	S	1199L	-
14	Pf3D7_11_v3	1815412	C	G	PF3D7_1145800	conserved Plasmodium protein, unknown function	N	E765Q	-
15	Pf3D7_13_v3	1056452	T	C	PF3D7_1325400	conserved Plasmodium protein, unknown function	S	1234D	+
16	Pf3D7_13_v3	1466422	G	C	PF3D7_1335900	sporozoite surface protein 2+(TRAP)	N	N66K	-
17	Pf3D7_14_v3	137622	T	C	PF3D7_1403800	nuclear formin-like protein (MISFIT)	S	1179V	-
18	Pf3D7_14_v3	2164225	A	G	PF3D7_1452600	conserved Plasmodium protein, unknown function	S	2830S	+
19	Pf3D7_01_v3	145515	T	A	PF3D7_0103300	conserved Plasmodium protein, unknown function	S	294I	-
20	Pf3D7_03_v3	548178	C	A	PF3D7_0313400	conserved Plasmodium protein, unknown function	N	R2L	-
21	Pf3D7_04_v3	1102392	A	T	PF3D7_0424400	surface-associated interspersed gene 4.2, (SURFIN4.2) (SURF4.2)	N	E808D	+
22	Pf3D7_04_v3	139051	G	T	PF3D7_0402300	normocyte binding protein 1,reticulocyte binding protein homologue 1+(RH1)	N	K438N	+
23	Pf3D7_04_v3	286542	G	T	PF3D7_0405300	sequestrin	N	H586N	-
24	Pf3D7_04_v3	529500	G	A	PF3D7_0411900	DNA polymerase alpha	S	1477Y	-
25	Pf3D7_05_v3	796714	A	G	PF3D7_0519300	cytochrome c+oxidase assembly protein (heme A:+farnesyltransferase), putative	S	396K	+
26	Pf3D7_07_v3	1256331	C	T	PF3D7_0729500	mRNA (N6-adenosine)-methyltransferase, putative	N	L321F	+
27	Pf3D7_07_v3	461139	G	A	PF3D7_0710100	conserved Plasmodium protein, unknown function	N	M361I	+
28	Pf3D7_07_v3	619957	G	C	PF3D7_0713600	mitochondrial ribosomal protein S5 precursor, putative	S	675R	+
29	Pf3D7_08_v3	417335	C	T	PF3D7_0808200	plasmepsin X	N	R244K	-
30	Pf3D7_09_v3	163977	C	T	PF3D7_0903500	conserved Plasmodium protein, unknown function	S	403D	+
31	Pf3D7_10_v3	317581	A	T	PF3D7_1007900	eukaryotic translation initiation factor 3+subunit 7, putative	S	311I	+
32	Pf3D7_10_v3	336274	A	G	PF3D7_1008100	conserved Plasmodium protein, unknown function	N	I1677V	+
33	Pf3D7_11_v3	1020397	C	T	PF3D7_1126100	ThiF family protein, putative	N	G700E	-
34	Pf3D7_11_v3	1294107	C	T	PF3D7_1133400	apical membrane antigen 1+(AMA1)	S	84A	+
35	Pf3D7_11_v3	1935227	T	A	PF3D7_1148700	Plasmodium exported protein (PHISTc), unknown function (GEXP12)	N	R73S	-
36	Pf3D7_11_v3	477922	C	T	PF3D7_1112500	conserved Plasmodium protein, unknown function	N	H147Y	+
37	Pf3D7_12_v3	1663492	A	G	PF3D7_1239800	conserved Plasmodium protein, unknown function	S	1014E	+
38	Pf3D7_12_v3	2171901	T	A	PF3D7_1253100	Plasmodium exported protein (PHISTa), unknown function	N	V140D	+
39	Pf3D7_13_v3	1233218	T	C	PF3D7_1329100	myosin C+(MyoC)	N	N277S	-
40	Pf3D7_13_v3	1867630	G	C	PF3D7_1346400	conserved Plasmodium protein, unknown function	N	M4911I	+
41	Pf3D7_13_v3	2377887	C	A	PF3D7_1359600	conserved Plasmodium protein, unknown function	S	2002S	+
42	Pf3D7_14_v3	2355751	T	A	PF3D7_1457400	conserved Plasmodium protein, unknown function	N	H1589Q	+
43	Pf3D7_14_v3	3046108	C	T	PF3D7_1474400	conserved Plasmodium protein, unknown function	S	417V	+
44	Pf3D7_02_v3	529709	T	A	PF3D7_0212800	multidrug efflux pump, putative	N	F487L	+
45	Pf3D7_02_v3	714480	T	C	PF3D7_0217200	conserved Plasmodium protein, unknown function	N	D258G	-
46	Pf3D7_03_v3	155697	A	G	PF3D7_0302900	exportin 1, putative	S	150P	-
47	Pf3D7_04_v3	1037656	A	T	PF3D7_0422500	pre-mRNA-splicing helicase BRR2, putative (BRR2)	S	2776I	+
48	Pf3D7_04_v3	648101	G	A	PF3D7_0414200.1	calmodulin-like protein	S	51V	-
49	Pf3D7_05_v3	1204155	A	C	PF3D7_0529400.1	conserved Plasmodium protein, unknown function	S	1338I	+
50	Pf3D7_06_v3	1282691	G	A	PF3D7_0630600	conserved Plasmodium protein, unknown function	S	803K	+
51	Pf3D7_06_v3	1289212	A	G	PF3D7_0630800	conserved Plasmodium protein, unknown function	S	125T	+
52	Pf3D7_07_v3	1066698	G	A	PF3D7_0725100	conserved Plasmodium membrane protein, unknown function	N	G483S	+
53	Pf3D7_07_v3	1213486	G	A	PF3D7_0728200	actin-like protein, putative	N	S543N	+
54	Pf3D7_07_v3	704373	A	G	PF3D7_0716000	RNA binding protein, putative	S	389E	+
55	Pf3D7_08_v3	1313202	T	C	PF3D7_0830800	surface-associated interspersed gene 8.2 (SURFIN8.2) (SURF8.2)	S	799F	+
56	Pf3D7_08_v3	339406	A	G	PF3D7_0806300	ferlin like protein, putative	S	1283C	-
57	Pf3D7_09_v3	452690	A	G	PF3D7_0910000	SET domain protein, putative (SET4)	S	1018I	-
58	Pf3D7_09_v3	599655	G	C	PF3D7_0914000	pseudouridylate synthase, putative	N	E654D	+
59	Pf3D7_10_v3	1383789	A	C	PF3D7_1034900	methionine-tRNA ligase, putative	N	N114H	+
60	Pf3D7_10_v3	1385894	C	T	PF3D7_1034900	methionine-tRNA ligase, putative	S	815P	+
61	Pf3D7_11_v3	1006911	A	T	PF3D7_1125700	kelch protein, putative	N	D124E	-
62	Pf3D7_11_v3	1295068	G	A	PF3D7_1133400	apical membrane antigen 1+(AMA1)	N	E405K	+
63	Pf3D7_11_v3	1802201	G	A	PF3D7_1145400	dynamin-like protein (DYN1)	S	450S	-
64	Pf3D7_12_v3	1667593	T	C	PF3D7_1239800	conserved Plasmodium protein, unknown function	S	2381N	+
65	Pf3D7_12_v3	1934745	G	A	PF3D7_1246500	conserved Plasmodium protein, unknown function	S	241L	-
66	Pf3D7_12_v3	858501	C	A	PF3D7_1221400	membrane skeletal protein, putative (ALV3)	N	Q469K	+
67	Pf3D7_13_v3	1419519	T	C	PF3D7_1335100	merozoite surface protein 7+(MSP7)	N	Q208R	-
68	Pf3D7_13_v3	159086	A	G	PF3D7_1303100	methyltransferase-like protein, putative	S	21R	+
69	Pf3D7_13_v3	2161975	T	A	PF3D7_1354200	inositol-polyphosphate 5-phosphatase, putative	N	D252V	-
70	Pf3D7_13_v3	2573828	A	C	PF3D7_1364200	conserved Plasmodium protein, unknown function	N	I1153M	-
71	Pf3D7_13_v3	388365	A	C	PF3D7_1308400	conserved Plasmodium protein, unknown function	N	S1236R	-
72	Pf3D7_14_v3	2625887	C	G	PF3D7_1464700	ATP synthase (C/AC39) subunit, putative	N	M238I	-
73	Pf3D7_14_v3	3126219	C	T	PF3D7_1475900	conserved Plasmodium protein, unknown function	N	S628F	+
74	Pf3D7_14_v3	438592	A	C	PF3D7_1410900	conserved Plasmodium protein, unknown function	N	N348T	+
75	Pf3D7_01_v3	179347	A	G	PF3D7_0104100	conserved Plasmodium membrane protein, unknown function	S	311G	+
76	Pf3D7_01_v3	180554	G	A	PF3D7_0104100	conserved Plasmodium membrane protein, unknown function	N	D714N	+
77	Pf3D7_01_v3	283144	C	G	PF3D7_0106700	small ribosomal subunit assembling AARP2 protein (AARP2)	N	H664D	+
78	Pf3D7_01_v3	535211	C	T	PF3D7_0113800	DBL containing protein, unknown function	S	2521F	+
79	Pf3D7_02_v3	839620	T	C	PF3D7_0220800	cytoadherence linked asexual protein 2+(CLAG2)	S	260L	+
80	Pf3D7_04_v3	426436	A	C	PF3D7_0408900.1	peptidase, M22 family, putative	N	D560A	+
81	Pf3D7_04_v3	531138	G	T	PF3D7_0411900	DNA polymerase alpha	N	A992E	-
82	Pf3D7_04_v3	891732	A	C	PF3D7_0419900	phosphatidylinositol 4-kinase, putative	N	R4468S	+
83	Pf3D7_05_v3	172801	G	A	PF3D7_0504400	ATP-dependent helicase, putative	N	E218K	+
84	Pf3D7_06_v3	574938	A	C	PF3D7_0613800	transcription factor with AP2 domain(s) (ApiAP2)	N	I2934L	+
85	Pf3D7_07_v3	1308383	C	T	PF3D7_0730500	conserved Plasmodium protein, unknown function	N	G1945R	-
86	Pf3D7_07_v3	1358910	A	G	PF3D7_0731500	erythrocyte binding antigen-175 (EBA175)	N	K286E	+
87	Pf3D7_07_v3	1359218	A	T	PF3D7_0731500	erythrocyte binding antigen-175 (EBA175)	N	K388N	+
88	Pf3D7_07_v3	635985	T	C	PF3D7_0713900	conserved Plasmodium protein, unknown function	N	T598A	-
89	Pf3D7_08_v3	1056829	C	A	PF3D7_0824200	conserved Plasmodium protein, unknown function	N	L474I	+
90	Pf3D7_08_v3	150033	T	C	PF3D7_0802000	glutamate dehydrogenase, putative (GDHc)	S	1315I	+
91	Pf3D7_08_v3	399774	C	T	PF3D7_0807800	proteasome subunit alpha type 5, putative	S	421K	-
92	Pf3D7_09_v3	1379145	G	A	PF3D7_0935400	cytoadherence linked protein	N	R398Q	+
93	Pf3D7_10_v3	1386850	C	T	PF3D7_1035000	U2 snRNA/tRNA pseudouridine synthase, putative	S	927K	-
94	Pf3D7_11_v3	1935031	T	A	PF3D7_1148700	Plasmodium exported protein (PHISTc), unknown function (GEXP12)	N	I139L	-
95	Pf3D7_11_v3	408668	T	A	PF3D7_1110200	pre-mRNA-processing factor 6, putative (PRPF6)	S	1058I	+
96	Pf3D7_11_v3	828596	T	C	PF3D7_1121800	petidase, M16 family	N	K240E	-
97	Pf3D7_12_v3	857245	A	G	PF3D7_1221400	membrane skeletal protein, putative (ALV3)	N	E50G	+
98	Pf3D7_14_v3	107014	G	A	PF3D7_1402900	conserved Plasmodium protein, unknown function	S	215K	+
99	Pf3D7_14_v3	1757603	A	G	PF3D7_1442900	guanine nucleotide exchange factor, putative	N	D1365G	+
100	Pf3D7_14_v3	2733656	C	T	PF3D7_1466800	conserved Plasmodium protein, unknown function	S	557C	+

### Sheet: P. falciparum amplicon primers
Chromosome	Amplicon Start Position	Amplicon Stop Position	Amplicon Length	Multiplex	primerSequence_FWD	primerSequence_REV	Target_type	Class	Targets			LEGEND
Pf_M76611	89	315	226	PFA_SPEC	ACACTCTTTCCCTACACGACGCTCTTCCGATCTACCATCCAATTTGATTmGG	TCGGCATTCCTGCTGAACCGCTCTTCCGATCTCTTGAGGCAGTTTGTTmCC	Region	Speciation	all			Chromosome	Chromosome of SNP in the Pf3D7 reference genome
Pf_M76611	1638	1893	255	PFA_SPEC	ACACTCTTTCCCTACACGACGCTCTTCCGATCTTAGCGTGTATTGTTGCCTmUG	TCGGCATTCCTGCTGAACCGCTCTTCCGATCTCCTTTAATGTAGTTTCCTCACAmGC	Region	Speciation	all			Amplicon Start Position	Genomic coordinate of the starting position of the amplicon
Pf3D7_01_v3	145387	145591	204	PFA_GRC1	ACACTCTTTCCCTACACGACGCTCTTCCGATCTTCCTGAGTTTTAAGTGAATGmAA	TCGGCATTCCTGCTGAACCGCTCTTCCGATCTAGTTTGTTGATGAAAGAAAGmGA	SNP	Barcode	Pf3D7_01_v3:145515			Amplicon Stop Position	Genomic coordinate of the ending position of the amplicon
Pf3D7_01_v3	179275	179472	197	PFA_GRC2	ACACTCTTTCCCTACACGACGCTCTTCCGATCTCACATATCCAGCCCTCAmAA	TCGGCATTCCTGCTGAACCGCTCTTCCGATCTGCTTGTGTTATTAATCCTGTmAA	SNP	Barcode	Pf3D7_01_v3:179347			Amplicon Length	Length of the amplified product
Pf3D7_01_v3	180440	180684	244	PFA_GRC1	ACACTCTTTCCCTACACGACGCTCTTCCGATCTACACCCAGAAATATAAATGGAmAC	TCGGCATTCCTGCTGAACCGCTCTTCCGATCTTTCAAAACGACGTTATTACAmAT	SNP	Barcode	Pf3D7_01_v3:180554			Multiplex	Name of the multiplex PCR which contained the set of primers
Pf3D7_01_v3	283028	283215	187	PFA_GRC2	ACACTCTTTCCCTACACGACGCTCTTCCGATCTATGGATTAAACGCTGATATGmUC	TCGGCATTCCTGCTGAACCGCTCTTCCGATCTATCATCATTTTCCTCATCATmCG	SNP	Barcode	Pf3D7_01_v3:283144			primerSequence_FWD	sequence of the forward primer in the primary PCR
Pf3D7_01_v3	535181	535411	230	PFA_GRC1	ACACTCTTTCCCTACACGACGCTCTTCCGATCTAAATAATAAGAACAACGATGmCT	TCGGCATTCCTGCTGAACCGCTCTTCCGATCTCACTCATCAATTAATTGTTCmAT	SNP	Barcode	Pf3D7_01_v3:535211			primerSequence_REV	sequence of the reverse primer in the primary PCR
Pf3D7_02_v3	376175	376386	211	PFA_GRC2	ACACTCTTTCCCTACACGACGCTCTTCCGATCTGATGTGATTTCTCTACGAACmAA	TCGGCATTCCTGCTGAACCGCTCTTCCGATCTAGGTATAACTTCACGAAATTmUT	SNP	Barcode	Pf3D7_02_v3:376222			Target_type	For the analysis, whether a single/multiple polymorphisms (SNP) or the entire sequence (region) was assessed.
Pf3D7_02_v3	469966	470211	245	PFA_GRC1	ACACTCTTTCCCTACACGACGCTCTTCCGATCTAATATGTTGTTTGTGTGGTCmAT	TCGGCATTCCTGCTGAACCGCTCTTCCGATCTTTGCCATGATAAACCTTTTCmAT	SNP	Barcode	Pf3D7_02_v3:470013			Class	For the analysis, does the amplicon contain information for speciation, barcoding, or drug resistance typing.
Pf3D7_02_v3	529601	529790	189	PFA_GRC2	ACACTCTTTCCCTACACGACGCTCTTCCGATCTAAAAGACAAGAGTACAAAAGmGA	TCGGCATTCCTGCTGAACCGCTCTTCCGATCTACCAGCTATTTCTTGATATGmUG	SNP	Barcode	Pf3D7_02_v3:529709			Targets	Within an amplicon, which position(s) were used for analysis.
Pf3D7_02_v3	714250	714539	289	PFA_GRC1	ACACTCTTTCCCTACACGACGCTCTTCCGATCTTGAGGTGATCACTATGTTTAmUT	TCGGCATTCCTGCTGAACCGCTCTTCCGATCTTTCATCCAAGGTTTTGTCTTmAC	SNP	Barcode	Pf3D7_02_v3:714480
Pf3D7_02_v3	839444	839660	216	PFA_GRC2	ACACTCTTTCCCTACACGACGCTCTTCCGATCTAGAATGATTTGAAAATTGCAmCT	TCGGCATTCCTGCTGAACCGCTCTTCCGATCTAAATCGTGTGCATCCATTATmUT	SNP	Barcode	Pf3D7_02_v3:839620
Pf3D7_03_v3	155594	155814	220	PFA_GRC1	ACACTCTTTCCCTACACGACGCTCTTCCGATCTACGTCTCATTACCAAATTCAmAA	TCGGCATTCCTGCTGAACCGCTCTTCCGATCTTTTATCAACTGAAGGTACAAmCG	SNP	Barcode	Pf3D7_03_v3:155697
Pf3D7_03_v3	548018	548221	203	PFA_GRC2	ACACTCTTTCCCTACACGACGCTCTTCCGATCTTGGGTAAGTTACATTCTTCTmCA	TCGGCATTCCTGCTGAACCGCTCTTCCGATCTTGTTCATTATGATTAATTATATGmCT	SNP	Barcode	Pf3D7_03_v3:548178
Pf3D7_03_v3	656714	656947	233	PFA_GRC1	ACACTCTTTCCCTACACGACGCTCTTCCGATCTATTATTATCATCACAATGGTmUG	TCGGCATTCCTGCTGAACCGCTCTTCCGATCTAGTATGAAGGGTGATGATACmUT	SNP	Barcode	Pf3D7_03_v3:656861
Pf3D7_04_v3	110405	110596	191	PFA_GRC2	ACACTCTTTCCCTACACGACGCTCTTCCGATCTATTGGAAAATTCATGTAGTGmCA	TCGGCATTCCTGCTGAACCGCTCTTCCGATCTAGGAAAGACAGCAACAATAAmAA	SNP	Barcode	Pf3D7_04_v3:110442
Pf3D7_04_v3	138886	139078	192	PFA_GRC1	ACACTCTTTCCCTACACGACGCTCTTCCGATCTAAATTCTAGTAGTAAATACAmCA	TCGGCATTCCTGCTGAACCGCTCTTCCGATCTTGCATATTCTTTTAAATCGTTTmCT	SNP	Barcode	Pf3D7_04_v3:139051
Pf3D7_04_v3	286461	286654	193	PFA_GRC2	ACACTCTTTCCCTACACGACGCTCTTCCGATCTTATATAATGCGTCTCTGTCCmAT	TCGGCATTCCTGCTGAACCGCTCTTCCGATCTTGAAAAGGAAACAAATAAGGmAT	SNP	Barcode	Pf3D7_04_v3:286542
Pf3D7_04_v3	426254	426467	213	PFA_GRC1	ACACTCTTTCCCTACACGACGCTCTTCCGATCTGGGAGTTGGCTGTAATAATTmUT	TCGGCATTCCTGCTGAACCGCTCTTCCGATCTCTTCCATGACAAGGAAGAATmUA	SNP	Barcode	Pf3D7_04_v3:426436
Pf3D7_04_v3	529314	529554	240	PFA_GRC2	ACACTCTTTCCCTACACGACGCTCTTCCGATCTAATAGGAGACAGAATTTGATmUC	TCGGCATTCCTGCTGAACCGCTCTTCCGATCTTAAGAATTCCTTAGGACACGmUA	SNP	Barcode	Pf3D7_04_v3:529500
Pf3D7_04_v3	531008	531246	238	PFA_GRC1	ACACTCTTTCCCTACACGACGCTCTTCCGATCTTCTCATCCATATGTATCCACmUC	TCGGCATTCCTGCTGAACCGCTCTTCCGATCTACAAAAGCAGCAATACACATmAT	SNP	Barcode	Pf3D7_04_v3:531138
Pf3D7_04_v3	648076	648279	203	PFA_GRC2	ACACTCTTTCCCTACACGACGCTCTTCCGATCTAATTTCACATTATACCTTCCmAA	TCGGCATTCCTGCTGAACCGCTCTTCCGATCTTGATACAAATTCATATAAATAmCA	SNP	Barcode	Pf3D7_04_v3:648101
Pf3D7_04_v3	748109	748353	244	PFA_GRC1	ACACTCTTTCCCTACACGACGCTCTTCCGATCTGTTTTCGATATTTATGCCATAmUG	TCGGCATTCCTGCTGAACCGCTCTTCCGATCTACATTATCCACAGTTTCTTTmGT	SNP	Drug	DHFR_16_51_59
Pf3D7_04_v3	748388	748604	216	PFA_GRC2	ACACTCTTTCCCTACACGACGCTCTTCCGATCTGTTGTAGTTATGGGAAGAACmAA	TCGGCATTCCTGCTGAACCGCTCTTCCGATCTATTCTTGATAAACAACGGAAmCC	SNP	Drug	DHFR_108_164
Pf3D7_04_v3	748930	749122	192	PFA_GRC1	ACACTCTTTCCCTACACGACGCTCTTCCGATCTTGATGATGATGAAGAAGAAGAmUG	TCGGCATTCCTGCTGAACCGCTCTTCCGATCTTCGATCACTTTGTTTATTTCmCA	SNP	Drug	DHFR_306
Pf3D7_04_v3	881414	881613	199	PFA_GRC1	ACACTCTTTCCCTACACGACGCTCTTCCGATCTACAAGGTACATTATTATGGAAmAC	TCGGCATTCCTGCTGAACCGCTCTTCCGATCTAATATTATATGCAACACCCAmCC	SNP	Barcode	Pf3D7_04_v3:881571
Pf3D7_04_v3	891597	891793	196	PFA_GRC2	ACACTCTTTCCCTACACGACGCTCTTCCGATCTCATTCCTCCTAGTTTAAACCmAA	TCGGCATTCCTGCTGAACCGCTCTTCCGATCTGAGCAAATTCTTGAGCATTAmAC	SNP	Barcode	Pf3D7_04_v3:891732
Pf3D7_04_v3	1037508	1037732	224	PFA_GRC1	ACACTCTTTCCCTACACGACGCTCTTCCGATCTTAAATGCTGAAGATGAACCAmAG	TCGGCATTCCTGCTGAACCGCTCTTCCGATCTATGGTAAATAAAGTGAGTGTmGC	SNP	Barcode	Pf3D7_04_v3:1037656
Pf3D7_04_v3	1102365	1102554	189	PFA_GRC2	ACACTCTTTCCCTACACGACGCTCTTCCGATCTTAGAGGTGTTGATGTTAATATmGG	TCGGCATTCCTGCTGAACCGCTCTTCCGATCTATCATCAAAATATACATCCCCmAC	SNP	Barcode	Pf3D7_04_v3:1102392
Pf3D7_05_v3	172696	172943	247	PFA_GRC1	ACACTCTTTCCCTACACGACGCTCTTCCGATCTATTATTGGACGTTCAGAAACmUG	TCGGCATTCCTGCTGAACCGCTCTTCCGATCTGGTTCCAATACTAATATGGATmGG	SNP	Barcode	Pf3D7_05_v3:172801
Pf3D7_05_v3	350810	351041	231	PFA_GRC2	ACACTCTTTCCCTACACGACGCTCTTCCGATCTAGCATCATTTTGCmUC	TCGGCATTCCTGCTGAACCGCTCTTCCGATCTATATATAATTCAACAACAmGC	SNP	Barcode	Pf3D7_05_v3:350933
Pf3D7_05_v3	369686	369885	199	PFA_GRC1	ACACTCTTTCCCTACACGACGCTCTTCCGATCTGCCTCCTATAATCATAGTGAAmUG	TCGGCATTCCTGCTGAACCGCTCTTCCGATCTTTGTCATTATTATTTGATCTTmUT	SNP	Barcode	Pf3D7_05_v3:369740
Pf3D7_05_v3	796653	796860	207	PFA_GRC2	ACACTCTTTCCCTACACGACGCTCTTCCGATCTAGTTAATGAAAAGAACCCAAmAA	TCGGCATTCCTGCTGAACCGCTCTTCCGATCTTATGGTGTTTTACGTTTTAGmGG	SNP	Barcode	Pf3D7_05_v3:796714
Pf3D7_05_v3	958072	958319	247	PFA_GRC1	ACACTCTTTCCCTACACGACGCTCTTCCGATCTTGTATGTGCTGTATTATCAGmGA	TCGGCATTCCTGCTGAACCGCTCTTCCGATCTCATGAAATTGTCCATCTTGAmUA	SNP	Drug	MDR1_86
Pf3D7_05_v3	958409	958623	214	PFA_GRC2	ACACTCTTTCCCTACACGACGCTCTTCCGATCTTTTACATATGCCAGTTCCTTmUT	TCGGCATTCCTGCTGAACCGCTCTTCCGATCTGCAACAGTTCTTATTCCCATmUA	SNP	Drug	MDR1_184
Pf3D7_05_v3	960798	961035	237	PFA_GRC2	ACACTCTTTCCCTACACGACGCTCTTCCGATCTTTGCATTTAGTTCAGATGATmGA	TCGGCATTCCTGCTGAACCGCTCTTCCGATCTCCAAACCAATAGGCAAAACTmAT	SNP	Drug	MDR1_1034_1042
Pf3D7_05_v3	961544	961744	200	PFA_GRC2	ACACTCTTTCCCTACACGACGCTCTTCCGATCTTCTGCAGAAGATTATACTGTmAT	TCGGCATTCCTGCTGAACCGCTCTTCCGATCTACTAACACGTTTAACATCTTmCC	SNP	Drug	MDR1_1226_1246
Pf3D7_05_v3	1204128	1204355	227	PFA_GRC1	ACACTCTTTCCCTACACGACGCTCTTCCGATCTAGATGAGTGGAATAAAATTTCAmGA	TCGGCATTCCTGCTGAACCGCTCTTCCGATCTGTCATATTCGAAGGATCAAAmCT	SNP	Barcode	Pf3D7_05_v3:1204155
Pf3D7_06_v3	574841	575054	213	PFA_GRC2	ACACTCTTTCCCTACACGACGCTCTTCCGATCTTGACGATGATGAAAACATGAmAT	TCGGCATTCCTGCTGAACCGCTCTTCCGATCTACATTTATACATGCCCAACAmAT	SNP	Barcode	Pf3D7_06_v3:574938
Pf3D7_06_v3	900091	900314	223	PFA_GRC1	ACACTCTTTCCCTACACGACGCTCTTCCGATCTTGTTCATCCTTTATTTCAACAmGA	TCGGCATTCCTGCTGAACCGCTCTTCCGATCTTGTCCATTGGATTTAATTCCmUC	SNP	Barcode	Pf3D7_06_v3:900278
Pf3D7_06_v3	1282649	1282867	218	PFA_GRC2	ACACTCTTTCCCTACACGACGCTCTTCCGATCTCAAATGTACAAGTGAGGAGTmUA	TCGGCATTCCTGCTGAACCGCTCTTCCGATCTTGCTTCATTTGTAAATAAAATGmCT	SNP	Barcode	Pf3D7_06_v3:1282691
Pf3D7_06_v3	1289144	1289339	195	PFA_GRC1	ACACTCTTTCCCTACACGACGCTCTTCCGATCTGGGGAACTATTTAGATTACAmAA	TCGGCATTCCTGCTGAACCGCTCTTCCGATCTTTTCCAAATTTCCCTTTACTmGT	SNP	Barcode	Pf3D7_06_v3:1289212
Pf3D7_07_v3	403483	403687	204	PFA_GRC1	ACACTCTTTCCCTACACGACGCTCTTCCGATCTTTAACAGATGGCTCACGTTmUA	TCGGCATTCCTGCTGAACCGCTCTTCCGATCTGAGTTTCGGATGTTACAAAAmCT	SNP	Drug	CRT_72_74_75_76
Pf3D7_07_v3	403629	403818	189	PFA_GRC2	ACACTCTTTCCCTACACGACGCTCTTCCGATCTTTTTGCTAAAAGAACTTTAAAmCA	TCGGCATTCCTGCTGAACCGCTCTTCCGATCTTTGGTAGGTGGAATAGATTCmUC	SNP	Drug	CRT_93, CRT_97
Pf3D7_07_v3	404352	404600	248	PFA_GRC1	ACACTCTTTCCCTACACGACGCTCTTCCGATCTATCTTTTGAAACACAAGAAGmAA	TCGGCATTCCTGCTGAACCGCTCTTCCGATCTATTTCCCTTGTCATGTTTGAmAA	SNP	Drug	CRT_218, CRT_220
Pf3D7_07_v3	404778	405026	248	PFA_GRC2	ACACTCTTTCCCTACACGACGCTCTTCCGATCTTTTCCAATTGTTCACTTCTTmGT	TCGGCATTCCTGCTGAACCGCTCTTCCGATCTTATTTTACCTCTACGACTGTmGT	SNP	Drug	CRT_271
Pf3D7_07_v3	405189	405432	243	PFA_GRC1	ACACTCTTTCCCTACACGACGCTCTTCCGATCTGAGCATGGGTAAGAAGCTTAmUA	TCGGCATTCCTGCTGAACCGCTCTTCCGATCTCCTCTTGTATGTATCAACGTmUT	SNP	Drug	CRT_326, CRT_333
Pf3D7_07_v3	405574	405763	189	PFA_GRC2	ACACTCTTTCCCTACACGACGCTCTTCCGATCTTGTTAGTTGTATACAAGGTCmCA	TCGGCATTCCTGCTGAACCGCTCTTCCGATCTACGTTGTACCATCATAAACAmUT	SNP	Drug	CRT_356
Pf3D7_07_v3	405753	405965	212	PFA_GRC1	ACACTCTTTCCCTACACGACGCTCTTCCGATCTTGGTACAACGTATCATATTTmUA	TCGGCATTCCTGCTGAACCGCTCTTCCGATCTACGAACAAGCCATTTGATATmUA	SNP	Drug	CRT_371
Pf3D7_07_v3	460980	461219	239	PFA_GRC2	ACACTCTTTCCCTACACGACGCTCTTCCGATCTGTATATATCACAACAATATTTAmGA	TCGGCATTCCTGCTGAACCGCTCTTCCGATCTCTGAGATTATTTAATTCTTCTTTmAC	SNP	Barcode	Pf3D7_07_v3:461139
Pf3D7_07_v3	619931	620131	200	PFA_GRC1	ACACTCTTTCCCTACACGACGCTCTTCCGATCTCCTATGCTAAAACTGAACGAmAA	TCGGCATTCCTGCTGAACCGCTCTTCCGATCTTGTGTTATATGGAAGAAAAGmAT	SNP	Barcode	Pf3D7_07_v3:619957
Pf3D7_07_v3	635786	636015	229	PFA_GRC2	ACACTCTTTCCCTACACGACGCTCTTCCGATCTTTACTGCGCCTATCATTATTmAT	TCGGCATTCCTGCTGAACCGCTCTTCCGATCTAAAAGGGATGGAGATTACAAmUG	SNP	Barcode	Pf3D7_07_v3:635985
Pf3D7_07_v3	704324	704514	190	PFA_GRC1	ACACTCTTTCCCTACACGACGCTCTTCCGATCTGAAGGATTAAGGAGAAACACmAG	TCGGCATTCCTGCTGAACCGCTCTTCCGATCTATCCCTATCTCTTTCTCTTTmCC	SNP	Barcode	Pf3D7_07_v3:704373
Pf3D7_07_v3	1043987	1044185	198	PFA_GRC2	ACACTCTTTCCCTACACGACGCTCTTCCGATCTGGAACACGCTTATCATTTATmCT	TCGGCATTCCTGCTGAACCGCTCTTCCGATCTATGACAACCAAAATGAAGGAmAT	SNP	Barcode	Pf3D7_07_v3:1044052
Pf3D7_07_v3	1066617	1066821	204	PFA_GRC1	ACACTCTTTCCCTACACGACGCTCTTCCGATCTTCATTATGTTTAAAGGAAAGmGA	TCGGCATTCCTGCTGAACCGCTCTTCCGATCTTGTGTTCACAAATATCTTCATmGT	SNP	Barcode	Pf3D7_07_v3:1066698
Pf3D7_07_v3	1213374	1213563	189	PFA_GRC2	ACACTCTTTCCCTACACGACGCTCTTCCGATCTATTTCTCCTAACTTACGTCAmGT	TCGGCATTCCTGCTGAACCGCTCTTCCGATCTAACAAACACATACATAAAACmCC	SNP	Barcode	Pf3D7_07_v3:1213486
Pf3D7_07_v3	1256304	1256505	201	PFA_GRC1	ACACTCTTTCCCTACACGACGCTCTTCCGATCTGGTAATATAAATATGTATGATGGAAmGG	TCGGCATTCCTGCTGAACCGCTCTTCCGATCTTTTCACTTTCTTGAACTACAmCC	SNP	Barcode	Pf3D7_07_v3:1256331
Pf3D7_07_v3	1308322	1308511	189	PFA_GRC2	ACACTCTTTCCCTACACGACGCTCTTCCGATCTCCATTACCTTTACCTTTTCCmUC	TCGGCATTCCTGCTGAACCGCTCTTCCGATCTTTGATTATGATGATGATGACmGA	SNP	Barcode	Pf3D7_07_v3:1308383
Pf3D7_07_v3	1358813	1359052	239	PFA_GRC1	ACACTCTTTCCCTACACGACGCTCTTCCGATCTTGGAGGTTATTCAACTAAGmGC	TCGGCATTCCTGCTGAACCGCTCTTCCGATCTAGCAAAAATTCTCCATGCmCA	SNP	Barcode	Pf3D7_07_v3:1358910
Pf3D7_07_v3	1359171	1359404	233	PFA_GRC2	ACACTCTTTCCCTACACGACGCTCTTCCGATCTAGTAAATTTGAATGGCATACmGT	TCGGCATTCCTGCTGAACCGCTCTTCCGATCTTTCACGCTTTTCCTTAATTGmUA	SNP	Barcode	Pf3D7_07_v3:1359218
Pf3D7_08_v3	149855	150098	243	PFA_GRC1	ACACTCTTTCCCTACACGACGCTCTTCCGATCTATCAACAAGACGTTTCTGATmUT	TCGGCATTCCTGCTGAACCGCTCTTCCGATCTGGTATAACACGTTCCAATACmUT	SNP	Barcode	Pf3D7_08_v3:150033
Pf3D7_08_v3	339365	339586	221	PFA_GRC2	ACACTCTTTCCCTACACGACGCTCTTCCGATCTTATTTCAAATATCCAACCGCmUT	TCGGCATTCCTGCTGAACCGCTCTTCCGATCTTATAGATGGAAAGCAACCTAmCA	SNP	Barcode	Pf3D7_08_v3:339406
Pf3D7_08_v3	399752	399946	194	PFA_GRC1	ACACTCTTTCCCTACACGACGCTCTTCCGATCTTTTCATCATTGTGTTGAATGmUC	TCGGCATTCCTGCTGAACCGCTCTTCCGATCTTTGCTCTTGTGAATGAAAGTmUA	SNP	Barcode	Pf3D7_08_v3:399774
Pf3D7_08_v3	412991	413240	249	PFA_GRC2	ACACTCTTTCCCTACACGACGCTCTTCCGATCTAATGTGTACGAGAAACATCmAC	TCGGCATTCCTGCTGAACCGCTCTTCCGATCTTCATAAGTTTCTTCTAAATAGATAmGT	SNP	Barcode	Pf3D7_08_v3:413067
Pf3D7_08_v3	417190	417387	197	PFA_GRC1	ACACTCTTTCCCTACACGACGCTCTTCCGATCTAGGATCATATCTTCGGACTTmUT	TCGGCATTCCTGCTGAACCGCTCTTCCGATCTACAGTAGAGCAAACAAAAGAmAA	SNP	Barcode	Pf3D7_08_v3:417335
Pf3D7_08_v3	549596	549813	217	PFA_GRC1	ACACTCTTTCCCTACACGACGCTCTTCCGATCTTTTTGTTGAACCTAAACGTmGC	TCGGCATTCCTGCTGAACCGCTCTTCCGATCTTTATAATTGGTTTCGCATCAmCA	SNP	Drug	DHPS_436_437
Pf3D7_08_v3	549888	550090	202	PFA_GRC1	ACACTCTTTCCCTACACGACGCTCTTCCGATCTAGTGCTTGTACAAATAATCmCA	TCGGCATTCCTGCTGAACCGCTCTTCCGATCTATCCTATAACGAGGTATTCmCA	SNP	Drug	DHPS_540
Pf3D7_08_v3	550068	550283	215	PFA_GRC2	ACACTCTTTCCCTACACGACGCTCTTCCGATCTAATGGAATACCTCGTTATAGmGA	TCGGCATTCCTGCTGAACCGCTCTTCCGATCTTTCATTTTGTTGTTCATCATmGT	SNP	Drug	DHPS_581, DHPS_613
Pf3D7_08_v3	1056669	1056900	231	PFA_GRC1	ACACTCTTTCCCTACACGACGCTCTTCCGATCTTGACAATATGGCTAGTAACAmGT	TCGGCATTCCTGCTGAACCGCTCTTCCGATCTATCATCATTGTCTAAAGCTTmCG	SNP	Barcode	Pf3D7_08_v3:1056829
Pf3D7_08_v3	1313108	1313318	210	PFA_GRC2	ACACTCTTTCCCTACACGACGCTCTTCCGATCTGGAATAAATGGATTGAGAGAmCA	TCGGCATTCCTGCTGAACCGCTCTTCCGATCTTATCTTGCAATCCATCTTTTmCC	SNP	Barcode	Pf3D7_08_v3:1313202
Pf3D7_08_v3	1314801	1315026	225	PFA_GRC1	ACACTCTTTCCCTACACGACGCTCTTCCGATCTAGAAGATTTTAAAGAAGAAGAATmGT	TCGGCATTCCTGCTGAACCGCTCTTCCGATCTTTCCCTTATATTCCATTCTTmUT	SNP	Barcode	Pf3D7_08_v3:1314831
Pf3D7_09_v3	163871	164105	234	PFA_GRC2	ACACTCTTTCCCTACACGACGCTCTTCCGATCTTTCATTCATCAAGTGATCCAmAA	TCGGCATTCCTGCTGAACCGCTCTTCCGATCTGTAACTAATGGTTTTGCAACmAC	SNP	Barcode	Pf3D7_09_v3:163977
Pf3D7_09_v3	452537	452737	200	PFA_GRC1	ACACTCTTTCCCTACACGACGCTCTTCCGATCTCCAGGAACCATACTTTTGTTmUA	TCGGCATTCCTGCTGAACCGCTCTTCCGATCTTATATTTCGACCTGCTTCAAmUG	SNP	Barcode	Pf3D7_09_v3:452690
Pf3D7_09_v3	599570	599780	210	PFA_GRC2	ACACTCTTTCCCTACACGACGCTCTTCCGATCTATCATGACAAAGAAACATGTmGG	TCGGCATTCCTGCTGAACCGCTCTTCCGATCTTGTAGATTGTTCATATCTTCmAT	SNP	Barcode	Pf3D7_09_v3:599655
Pf3D7_09_v3	900133	900331	198	PFA_GRC1	ACACTCTTTCCCTACACGACGCTCTTCCGATCTTGATTTGGAAATAACTGATGmAA	TCGGCATTCCTGCTGAACCGCTCTTCCGATCTTGTCCATGTTTAAATGCTTTmUG	SNP	Barcode	Pf3D7_09_v3:900277
Pf3D7_09_v3	1379059	1379307	248	PFA_GRC2	ACACTCTTTCCCTACACGACGCTCTTCCGATCTTCCATTTCAATCTTTTCGTTTmAT	TCGGCATTCCTGCTGAACCGCTCTTCCGATCTTCAGGATGTGTTATGGTATCmAA	SNP	Barcode	Pf3D7_09_v3:1379145
Pf3D7_10_v3	317447	317645	198	PFA_GRC2	ACACTCTTTCCCTACACGACGCTCTTCCGATCTTTATCTTGTCTCATGTCATGmUG	TCGGCATTCCTGCTGAACCGCTCTTCCGATCTCAGCTTCTATACCTAATGCTmUG	SNP	Barcode	Pf3D7_10_v3:317581
Pf3D7_10_v3	336123	336345	222	PFA_GRC2	ACACTCTTTCCCTACACGACGCTCTTCCGATCTTTGCTATAGTCATGATCATCmGT	TCGGCATTCCTGCTGAACCGCTCTTCCGATCTACCTGGAGATTCATGTAATTmCA	SNP	Barcode	Pf3D7_10_v3:336274
Pf3D7_10_v3	361535	361724	189	PFA_GRC1	ACACTCTTTCCCTACACGACGCTCTTCCGATCTACTTCATCAGCATTTTCAAmCC	TCGGCATTCCTGCTGAACCGCTCTTCCGATCTCTCATTCATTAGGTGGTGmGT	Region	Drug	beta_tub_cnv_ref
Pf3D7_10_v3	1383728	1383968	240	PFA_GRC1	ACACTCTTTCCCTACACGACGCTCTTCCGATCTTTTAGGTTGGTTAGAATGGAmGT	TCGGCATTCCTGCTGAACCGCTCTTCCGATCTATGAACCCAACTTTCTTTACmAT	SNP	Barcode	Pf3D7_10_v3:1383789
Pf3D7_10_v3	1385858	1386086	228	PFA_GRC2	ACACTCTTTCCCTACACGACGCTCTTCCGATCTCATTCCACATGTACGTAAAGmAA	TCGGCATTCCTGCTGAACCGCTCTTCCGATCTTGAGTGATAAACCTGCTTATmCT	SNP	Barcode	Pf3D7_10_v3:1385894
Pf3D7_10_v3	1386709	1386898	189	PFA_GRC1	ACACTCTTTCCCTACACGACGCTCTTCCGATCTGGTTAAATATATTGAAGACGTmGG	TCGGCATTCCTGCTGAACCGCTCTTCCGATCTTGAGGACAAGGAAAATAATAmCA	SNP	Barcode	Pf3D7_10_v3:1386850
Pf3D7_11_v3	408526	408775	249	PFA_GRC2	ACACTCTTTCCCTACACGACGCTCTTCCGATCTCACAGGATGATGAATATAATAAmCT	TCGGCATTCCTGCTGAACCGCTCTTCCGATCTGACGGACATTCTTTCAATmGC	SNP	Barcode	Pf3D7_11_v3:408668
Pf3D7_11_v3	477756	477946	190	PFA_GRC1	ACACTCTTTCCCTACACGACGCTCTTCCGATCTAACAACCTTAGCATTGATTGmAT	TCGGCATTCCTGCTGAACCGCTCTTCCGATCTTATATTGACTTTCATCATTTmGA	SNP	Barcode	Pf3D7_11_v3:477922
Pf3D7_11_v3	828538	828780	242	PFA_GRC2	ACACTCTTTCCCTACACGACGCTCTTCCGATCTTGTCCTTTTATATCTGTTTGmCT	TCGGCATTCCTGCTGAACCGCTCTTCCGATCTTGCATACATTAATAAAAGTGAmCA	SNP	Barcode	Pf3D7_11_v3:828596
Pf3D7_11_v3	1006871	1007111	240	PFA_GRC1	ACACTCTTTCCCTACACGACGCTCTTCCGATCTTTAATTTTGCAAAATAGCGTmGG	TCGGCATTCCTGCTGAACCGCTCTTCCGATCTCGTTTTGGTCATTCATGTCTmUA	SNP	Barcode	Pf3D7_11_v3:1006911
Pf3D7_11_v3	1018703	1018952	249	PFA_GRC2	ACACTCTTTCCCTACACGACGCTCTTCCGATCTCAAAAGGTTCACAGAATATTmUT	TCGGCATTCCTGCTGAACCGCTCTTCCGATCTTGTGGTATAAGTAACATAAGTAmGT	SNP	Barcode	Pf3D7_11_v3:1018899
Pf3D7_11_v3	1020290	1020517	227	PFA_GRC1	ACACTCTTTCCCTACACGACGCTCTTCCGATCTTTATAATGCATGTGTCACCTmUC	TCGGCATTCCTGCTGAACCGCTCTTCCGATCTACAGAAACATTAAACACAACmCA	SNP	Barcode	Pf3D7_11_v3:1020397
Pf3D7_11_v3	1294084	1294287	203	PFA_GRC2	ACACTCTTTCCCTACACGACGCTCTTCCGATCTTATCCAATAGACCACGAmAG	TCGGCATTCCTGCTGAACCGCTCTTCCGATCTAAGTCTATATTGAGTTCCAGmCT	SNP	Barcode	Pf3D7_11_v3:1294107
Pf3D7_11_v3	1295046	1295266	220	PFA_GRC1	ACACTCTTTCCCTACACGACGCTCTTCCGATCTTAATTGGGGAAATTATAAmCA	TCGGCATTCCTGCTGAACCGCTCTTCCGATCTTCCCTTCATCATCATTATCATmUT	SNP	Barcode	Pf3D7_11_v3:1295068
Pf3D7_11_v3	1802101	1802331	230	PFA_GRC2	ACACTCTTTCCCTACACGACGCTCTTCCGATCTGTGTATTTTCCTTTTCCCTGmAT	TCGGCATTCCTGCTGAACCGCTCTTCCGATCTAAGGAGATAGTTTACCTGGTmUT	SNP	Barcode	Pf3D7_11_v3:1802201
Pf3D7_11_v3	1815251	1815497	246	PFA_GRC1	ACACTCTTTCCCTACACGACGCTCTTCCGATCTATGAGTTGTTATATTCATGTGmCT	TCGGCATTCCTGCTGAACCGCTCTTCCGATCTAACATATGCTGCAGATTTTGTmUA	SNP	Barcode	Pf3D7_11_v3:1815412
Pf3D7_11_v3	1934907	1935103	196	PFA_GRC1	ACACTCTTTCCCTACACGACGCTCTTCCGATCTGGATGTTCTTTTATGAAATCAmCA	TCGGCATTCCTGCTGAACCGCTCTTCCGATCTACGTCAATACAAGAATTAACmCA	SNP	Barcode	Pf3D7_11_v3:1935031
Pf3D7_11_v3	1935107	1935322	215	PFA_GRC2	ACACTCTTTCCCTACACGACGCTCTTCCGATCTTGGATCTAAGGATGTAATTTmGT	TCGGCATTCCTGCTGAACCGCTCTTCCGATCTAGGAATTCAAGAACTTTAGCmAT	SNP	Barcode	Pf3D7_11_v3:1935227
Pf3D7_12_v3	857093	857304	211	PFA_GRC2	ACACTCTTTCCCTACACGACGCTCTTCCGATCTTAAGATGTCCTATCAAGACGmUT	TCGGCATTCCTGCTGAACCGCTCTTCCGATCTACGACATACTGCTATTTATGmUT	SNP	Barcode	Pf3D7_12_v3:857245
Pf3D7_12_v3	858337	858531	194	PFA_GRC1	ACACTCTTTCCCTACACGACGCTCTTCCGATCTAAATAGAAAATTTGCCACATmGC	TCGGCATTCCTGCTGAACCGCTCTTCCGATCTAGACCCCTGTTTTAGTAAGAmAT	SNP	Barcode	Pf3D7_12_v3:858501
Pf3D7_12_v3	974576	974777	201	PFA_GRC1	ACACTCTTTCCCTACACGACGCTCTTCCGATCTGAGAAGGAAGACCTTGTTmGT	TCGGCATTCCTGCTGAACCGCTCTTCCGATCTTAGAATCCTTAAGAGACTGTmUT	Region	Drug	gch1_cnv_ref
Pf3D7_12_v3	1663421	1663628	207	PFA_GRC2	ACACTCTTTCCCTACACGACGCTCTTCCGATCTCGTATGCACCGATTTTCTATmAT	TCGGCATTCCTGCTGAACCGCTCTTCCGATCTATATTTTCGAATCAGCGCTAmUT	SNP	Barcode	Pf3D7_12_v3:1663492
Pf3D7_12_v3	1667524	1667733	209	PFA_GRC1	ACACTCTTTCCCTACACGACGCTCTTCCGATCTCGCTGCTGAATATACATATCmUG	TCGGCATTCCTGCTGAACCGCTCTTCCGATCTTTCTTTTCTAATTCCTTTTCmCA	SNP	Barcode	Pf3D7_12_v3:1667593
Pf3D7_12_v3	1934691	1934899	208	PFA_GRC2	ACACTCTTTCCCTACACGACGCTCTTCCGATCTACCTGGAATATTATCACCTTmCT	TCGGCATTCCTGCTGAACCGCTCTTCCGATCTTGACAAATCATGAAAATCAAmGA	SNP	Barcode	Pf3D7_12_v3:1934745
Pf3D7_12_v3	2171806	2172013	207	PFA_GRC1	ACACTCTTTCCCTACACGACGCTCTTCCGATCTTGAAGATTCTAAGGAACAAAmAT	TCGGCATTCCTGCTGAACCGCTCTTCCGATCTCTGATTCCACAAAAGAAGAAmGA	SNP	Barcode	Pf3D7_12_v3:2171901
Pf3D7_13_v3	158918	159109	191	PFA_GRC2	ACACTCTTTCCCTACACGACGCTCTTCCGATCTTCTAACAACACACTTTTATTCmCT	TCGGCATTCCTGCTGAACCGCTCTTCCGATCTCTACTTGGTAGGTATACGTCmAT	SNP	Barcode	Pf3D7_13_v3:159086
Pf3D7_13_v3	388201	388395	194	PFA_GRC1	ACACTCTTTCCCTACACGACGCTCTTCCGATCTTGTCTTTGTCTCTTTTCCTTmUC	TCGGCATTCCTGCTGAACCGCTCTTCCGATCTATCCAACTCAAAACAGCTTAmUT	SNP	Barcode	Pf3D7_13_v3:388365
Pf3D7_13_v3	748373	748577	204	PFA_GRC2	ACACTCTTTCCCTACACGACGCTCTTCCGATCTTGATTGAGGACAAATTACATmGT	TCGGCATTCCTGCTGAACCGCTCTTCCGATCTCATATAGTTGTAGGGGAGGTmAG	SNP	Drug	FRDXN_193
Pf3D7_13_v3	1056417	1056637	220	PFA_GRC1	ACACTCTTTCCCTACACGACGCTCTTCCGATCTTTTTCATCGCAGGAAAATACmUT	TCGGCATTCCTGCTGAACCGCTCTTCCGATCTTCGTCATTAATGTGTTTATTmCA	SNP	Barcode	Pf3D7_13_v3:1056452
Pf3D7_13_v3	1233025	1233248	223	PFA_GRC2	ACACTCTTTCCCTACACGACGCTCTTCCGATCTGGGTTCTACATTTTCCAGATmUT	TCGGCATTCCTGCTGAACCGCTCTTCCGATCTACCAACTTTGTAAAGCTGTAmAA	SNP	Barcode	Pf3D7_13_v3:1233218
Pf3D7_13_v3	1419318	1419558	240	PFA_GRC1	ACACTCTTTCCCTACACGACGCTCTTCCGATCTTCTTCTTGACCAAACATAmAT	TCGGCATTCCTGCTGAACCGCTCTTCCGATCTAAGTACAAAAACCAGmCA	SNP	Barcode	Pf3D7_13_v3:1419519
Pf3D7_13_v3	1466198	1466447	249	PFA_GRC2	ACACTCTTTCCCTACACGACGCTCTTCCGATCTCTTACTTGTAACAGTGCATmCA	TCGGCATTCCTGCTGAACCGCTCTTCCGATCTGTATACGTCGTCATAATTmGG	SNP	Barcode	Pf3D7_13_v3:1466422
Pf3D7_13_v3	1724912	1725156	244	PFA_GRC1	ACACTCTTTCCCTACACGACGCTCTTCCGATCTATGAATTTAGAACTTCGCCAmUT	TCGGCATTCCTGCTGAACCGCTCTTCCGATCTTCCATATGCCTTATTAGAAGmCT	Region	Drug	Kelch_mutations
Pf3D7_13_v3	1725070	1725319	249	PFA_GRC2	ACACTCTTTCCCTACACGACGCTCTTCCGATCTTCATTATCAATACCTCCAACAmAC	TCGGCATTCCTGCTGAACCGCTCTTCCGATCTATCGTATGAAAGCATGGGTmAG	Region	Drug	Kelch_mutations
Pf3D7_13_v3	1725261	1725475	214	PFA_GRC1	ACACTCTTTCCCTACACGACGCTCTTCCGATCTCATAGCTGATGATCTAGGmGG	TCGGCATTCCTGCTGAACCGCTCTTCCGATCTCTGAGGTGTATGATCGTTTAmAG	Region	Drug	Kelch_mutations
Pf3D7_13_v3	1725428	1725657	229	PFA_GRC2	ACACTCTTTCCCTACACGACGCTCTTCCGATCTAATTACTTGAAACATACCATmAC	TCGGCATTCCTGCTGAACCGCTCTTCCGATCTTATAGGTGGATTTGATGGTGmUA	Region	Drug	Kelch_mutations
Pf3D7_13_v3	1725566	1725814	248	PFA_GRC1	ACACTCTTTCCCTACACGACGCTCTTCCGATCTTAGACATAGGTGTACACATAmCG	TCGGCATTCCTGCTGAACCGCTCTTCCGATCTTCTTAGATAGGGATAGTGAGmUT	Region	Drug	Kelch_mutations
Pf3D7_13_v3	1725746	1725980	234	PFA_GRC2	ACACTCTTTCCCTACACGACGCTCTTCCGATCTTGGGTATAGTTAACGGATTTmCT	TCGGCATTCCTGCTGAACCGCTCTTCCGATCTAAAATTGTTGATGCAAATATmUG	Region	Drug	Kelch_mutations
Pf3D7_13_v3	1867434	1867662	228	PFA_GRC1	ACACTCTTTCCCTACACGACGCTCTTCCGATCTCTCCGATTGGTAGTTATACAmGA	TCGGCATTCCTGCTGAACCGCTCTTCCGATCTAAAGGAGATGTATCATTTGCmAC	SNP	Barcode	Pf3D7_13_v3:1867630
Pf3D7_13_v3	2161805	2162024	219	PFA_GRC2	ACACTCTTTCCCTACACGACGCTCTTCCGATCTTCCAATTCCATGTATATTCATmCA	TCGGCATTCCTGCTGAACCGCTCTTCCGATCTTATATGAACGAACTGGACAAmGA	SNP	Barcode	Pf3D7_13_v3:2161975
Pf3D7_13_v3	2377741	2377941	200	PFA_GRC1	ACACTCTTTCCCTACACGACGCTCTTCCGATCTATTAAAGAAGAATGTGGAGCmUG	TCGGCATTCCTGCTGAACCGCTCTTCCGATCTGGAACGGCAAGGATATTTTAmAT	SNP	Barcode	Pf3D7_13_v3:2377887
Pf3D7_13_v3	2504481	2504723	242	PFA_GRC2	ACACTCTTTCCCTACACGACGCTCTTCCGATCTAATTTACCTGAAGACGTTAAmAA	TCGGCATTCCTGCTGAACCGCTCTTCCGATCTATCCCATTCGATATCTATACmCT	SNP	Drug	EXO_415
Pf3D7_13_v3	2573706	2573930	224	PFA_GRC1	ACACTCTTTCCCTACACGACGCTCTTCCGATCTCCTTCATAACATATAGCAGCmAT	TCGGCATTCCTGCTGAACCGCTCTTCCGATCTTATGACACCAATCGTTAATCmAC	SNP	Barcode	Pf3D7_13_v3:2573828
Pf3D7_14_v3	106860	107097	237	PFA_GRC2	ACACTCTTTCCCTACACGACGCTCTTCCGATCTCCTATTCCATACAACATCAAmCA	TCGGCATTCCTGCTGAACCGCTCTTCCGATCTAAAGGTATACATGGTATATCmAT	SNP	Barcode	Pf3D7_14_v3:107014
Pf3D7_14_v3	137432	137677	245	PFA_GRC1	ACACTCTTTCCCTACACGACGCTCTTCCGATCTACCATTCATATTTTCTAGGTTTmGT	TCGGCATTCCTGCTGAACCGCTCTTCCGATCTACGAAATTTATGAAGATGAGmCA	SNP	Barcode	Pf3D7_14_v3:137622
Pf3D7_14_v3	283895	284154	259	PFA_GRC1	ACACTCTTTCCCTACACGACGCTCTTCCGATCTCGACAATGCTTTATTTACAmUT	TCGGCATTCCTGCTGAACCGCTCTTCCGATCTCATTCATATCTCTAAAGAATTTmAT	Region	Drug	Plas4_cnv_ref
Pf3D7_14_v3	289112	289371	259	PFA_GRC2	ACACTCTTTCCCTACACGACGCTCTTCCGATCTCGAACAAGCCGTTTTTACCmUT	TCGGCATTCCTGCTGAACCGCTCTTCCGATCTCATCTAAACCTTCAAAGAATTTmGT	Region	Drug	Plas1_cnv_ref
Pf3D7_14_v3	294289	294548	259	PFA_GRC1	ACACTCTTTCCCTACACGACGCTCTTCCGATCTTGAAAATGCTCTTTTCACCmUT	TCGGCATTCCTGCTGAACCGCTCTTCCGATCTCATCTAAATTCTGCAACATTTTmAT	Region	Drug	Plas2_cnv_ref
Pf3D7_14_v3	298283	298542	259	PFA_GRC2	ACACTCTTTCCCTACACGACGCTCTTCCGATCTTGAACAAGCCGTTTATTCCmAT	TCGGCATTCCTGCTGAACCGCTCTTCCGATCTCACTTGCAGATTCTACGAATTGmAT	Region	Drug	Plas3_cnv_ref
Pf3D7_14_v3	298737	289836	var	PFA_GRC2	ACACTCTTTCCCTACACGACGCTCTTCCGATCTCTAGGTGACCCATTTATGmAG	TCGGCATTCCTGCTGAACCGCTCTTCCGATCTTAGCTTTAGCATCATTCAmCG	Region	Drug	Plas23_breakpoint
Pf3D7_14_v3	438448	438661	213	PFA_GRC2	ACACTCTTTCCCTACACGACGCTCTTCCGATCTGAGAAAATGAATCTATGCCTmCA	TCGGCATTCCTGCTGAACCGCTCTTCCGATCTATGTGGTCAAGTGATGTATCmAT	SNP	Barcode	Pf3D7_14_v3:438592
Pf3D7_14_v3	1757515	1757762	247	PFA_GRC1	ACACTCTTTCCCTACACGACGCTCTTCCGATCTGTAAATGACGAAGAACTAGCmUA	TCGGCATTCCTGCTGAACCGCTCTTCCGATCTTCTTCAATATGTAAATCATTCAmCA	SNP	Barcode	Pf3D7_14_v3:1757603
Pf3D7_14_v3	1956067	1956297	230	PFA_GRC2	ACACTCTTTCCCTACACGACGCTCTTCCGATCTTATCCATCTCATTTGCTTTTmGT	TCGGCATTCCTGCTGAACCGCTCTTCCGATCTGAATAGTTGATAGAGGTACCmGA	SNP	Drug	MDR2_484
Pf3D7_14_v3	2164054	2164287	233	PFA_GRC1	ACACTCTTTCCCTACACGACGCTCTTCCGATCTGCTACAAGGAGAAATGACAAmAT	TCGGCATTCCTGCTGAACCGCTCTTCCGATCTTCATCTGTAGAATCGGTAAGmAA	SNP	Barcode	Pf3D7_14_v3:2164225
Pf3D7_14_v3	2355664	2355870	206	PFA_GRC2	ACACTCTTTCCCTACACGACGCTCTTCCGATCTTTATCCAAACCCATTTAACGmAG	TCGGCATTCCTGCTGAACCGCTCTTCCGATCTAAATGTTTCGTTATATATGAmCA	SNP	Barcode	Pf3D7_14_v3:2355751
Pf3D7_14_v3	2480905	2481117	212	PFA_GRC1	ACACTCTTTCCCTACACGACGCTCTTCCGATCTCCCCAAAAGACAATAAGAAAmGA	TCGGCATTCCTGCTGAACCGCTCTTCCGATCTGCAAGAGTACTGTTTTATTTmCG	SNP	Drug	ARPS10_127, ARPS10_128
Pf3D7_14_v3	2625794	2626012	218	PFA_GRC2	ACACTCTTTCCCTACACGACGCTCTTCCGATCTTCTTATTCGATCTGTACCTTmCA	TCGGCATTCCTGCTGAACCGCTCTTCCGATCTAAAGCTTGGTTAGAAGATTTmCT	SNP	Barcode	Pf3D7_14_v3:2625887
Pf3D7_14_v3	2733565	2733804	239	PFA_GRC1	ACACTCTTTCCCTACACGACGCTCTTCCGATCTTCAAAACCGTTTCATCTACAmAT	TCGGCATTCCTGCTGAACCGCTCTTCCGATCTTAAAAGATTCAGCATCGCTAmUC	SNP	Barcode	Pf3D7_14_v3:2733656
Pf3D7_14_v3	3045935	3046142	207	PFA_GRC2	ACACTCTTTCCCTACACGACGCTCTTCCGATCTCAGGAAATGAGATAATTGACmGT	TCGGCATTCCTGCTGAACCGCTCTTCCGATCTTTTTCTCATTGGGACGGAmUT	SNP	Barcode	Pf3D7_14_v3:3046108
Pf3D7_14_v3	3126026	3126257	231	PFA_GRC1	ACACTCTTTCCCTACACGACGCTCTTCCGATCTAACAAGAGAATCAGGGCAmAT	TCGGCATTCCTGCTGAACCGCTCTTCCGATCTCATCTCTAGGTAATAACGTACmCA	SNP	Barcode	Pf3D7_14_v3:3126219
